# Programmable downsizing of CRISPR-Cas9 activity for precise and safe genome editing

**DOI:** 10.1101/2020.10.31.361733

**Authors:** Masaki Kawamata, Hiroshi I. Suzuki, Ryota Kimura, Atsushi Suzuki

## Abstract

CRSIPR-Cas9 system has opened up the avenue to efficient genome editing^1–4^. However, together with known off-target effects, several concerns of current CRISPR-Cas9 platform, including severe DNA damage, cytotoxicity, and large genomic alteration, have emerged in recent reports^5–7^ and establish a formidable obstacle to precisely model allele dosage effects of disease mutations and risk variants, especially mono-allelic effects, and correct them. Here, by developing an allele-specific indel monitor system (AIMS), we demonstrate that small and simple modification of conventional single-guide RNAs (sgRNAs) enable programmable tuning of CRISPR-Cas9 activities and alleviate such adverse effects. AIMS, which visualizes various indel events in two alleles separately in living cells, is convenient and accurate to determine the *in vitro* editing efficiency and revealed frequent mosaicism during genome editing. Using AIMS, we show that adding cytosine stretches to the 5’ end of conventional sgRNA efficiently reduced Cas9 activity in a length dependent manner. By combining systematic experiments and computational modeling, we established the quantitative relationships between the length of cytosine extension and multiple aspects of CRISPR-Cas9 system. In general, short cytosine extension dramatically relieves p53-dependent cytotoxicity and suppression of homology-directed repair (HDR) while relatively maintaining on-target activity. Long cytosine extension further decreases on-target activity, thereby maximizing mono-allelic editing, while conventional system typically induces bi-allelic editing. Furthermore, such downregulation of on-target activity contributes to downregulation of relative off-target activity and protection of HDR-allele from second off-target editing. Therefore, cytosine extension method finally enables both single-step generation of heterozygous single-nucleotide disease mutations from homozygous states in mouse ES cells and correction of heterozygous disease mutations in human iPS cells. Taken together, our study proposes updates of standard CRISPR-Cas9 platform in mammalian cells toward precise and safe genome editing in diverse applications.
