## Extended Data Table 1 for "Programmable downsizing of CRISPR-Cas9 activity for precise and safe genome editing"

### Sheet: inputdata_kawamata_05222020_pre
Extended Data Table 1. Comparison of experimental results and beta distribution-based prediction of genome editing outcomes.
		experimental results				simulation
ID	experiment	bi	mono	no	AIMS-P	alpha	beta	bi	mono	none	RSE
pKW44	Tbx3_P2A1-sg1_0C	0.987695	0.00813879	0.00416667	0.991764	0.715	0.00593769	0.988342	0.00684376	0.00481421	2.51571e-06
pKW160	Tbx3_P2A1-sg1_5C	0.905988	0.0661671	0.0278445	0.939072	0.715	0.04639	0.914339	0.0494651	0.0361956	0.000418436
pKW161	Tbx3_P2A1-sg1_10C	0.78131	0.124183	0.0945068	0.843402	0.715	0.132757	0.782805	0.121193	0.0960017	1.34084e-05
pKW164	Tbx3_P2A1-sg1_15C	0.373551	0.239694	0.386755	0.493398	0.715	0.734134	0.345501	0.295795	0.358705	0.00472093
pKW165	Tbx3_P2A1-sg1_20C	0.191286	0.285871	0.522843	0.334222	0.715	1.4243	0.182585	0.303273	0.514142	0.000454227
pKW166	Tbx3_P2A1-sg1_25C	0.0537266	0.200402	0.745872	0.153927	0.715	3.93004	0.0467641	0.214327	0.738909	0.000290855
pKW177	Tbx3_P2A1-sg1_30C	0.0860535	0.179869	0.734078	0.175988	0.715	3.34778	0.0596154	0.232745	0.707639	0.00419387
pKW178	Tbx3_P2A1-sg1_35C	0.0446914	0.221281	0.734027	0.155332	0.715	3.88805	0.0475445	0.215575	0.736881	4.88431e-05
pKW179	Tbx3_P2A1-sg1_40C	0.131071	0.257795	0.611134	0.259969	0.715	2.03533	0.118882	0.282174	0.598944	0.000891465
pKW44	Ecad_P2A1-sg1_0C	0.98961	0.0103896	0	0.994805	0.715	0.00373368	0.992644	0.00432215	0.00303287	5.52159e-05
pKW160 (160th- lipo)	Ecad_P2A1-sg1_5C	0.964876	0.0303622	0.00476191	0.980057	0.715	0.0145494	0.971812	0.0164892	0.0116985	0.000288696
pKW161	Ecad_P2A1-sg1_10C	0.910795	0.0705629	0.0186417	0.946077	0.715	0.0407526	0.924118	0.0439188	0.0319639	0.00106487
pKW164	Ecad_P2A1-sg1_15C	0.511422	0.321723	0.166855	0.672283	0.715	0.348539	0.558732	0.227102	0.214165	0.0134296
pKW165	Ecad_P2A1-sg1_20C	0.273614	0.397967	0.328419	0.472597	0.715	0.797916	0.322536	0.300124	0.377341	0.0143598
pKW166	Ecad_P2A1-sg1_25C	0.118405	0.311228	0.570367	0.274019	0.715	1.89431	0.130203	0.287632	0.582165	0.00083519
pKW177	Ecad_P2A1-sg1_30C	0.135167	0.256017	0.608817	0.263175	0.715	2.00182	0.121433	0.283484	0.595083	0.00113167
pKW178	Ecad_P2A1-sg1_35C	0.0869297	0.272897	0.640173	0.223378	0.715	2.48585	0.0911943	0.264368	0.644438	0.000109122
pKW179	Ecad_P2A1-sg1_40C	0.196329	0.359201	0.44447	0.375929	0.715	1.18695	0.222167	0.307524	0.470308	0.00400575
P.KW121	Ecad_P2A2-sg1_0C	1	0	0	1	0.715	0.00143287	0.997167	0.00166625	0.00116597	1.21625e-05
P.KW513	Ecad_P2A2-sg1_5C	1	0	0	1	0.715	0.00143287	0.997167	0.00166625	0.00116597	1.21625e-05
P.KW514	Ecad_P2A2-sg1_10C	1	0	0	1	0.715	0.00143287	0.997167	0.00166625	0.00116597	1.21625e-05
P.KW515	Ecad_P2A2-sg1_15C	0.968223	0.0107555	0.0210216	0.973601	0.715	0.0193874	0.962718	0.0217664	0.0155162	0.000181858
P.KW516	Ecad_P2A2-sg1_20C	0.904821	0.0723477	0.022831	0.940995	0.715	0.0448339	0.917022	0.0479462	0.0350319	0.000893159
P.KW517	Ecad_P2A2-sg1_25C	0.804939	0.106857	0.0882041	0.858367	0.715	0.117977	0.80312	0.110495	0.0863851	1.98528e-05
P.KW518	Ecad_P2A2-sg1_30C	0.64108	0.231699	0.127221	0.75693	0.715	0.229606	0.667557	0.178746	0.153697	0.00420595
P.KW519	Ecad_P2A2-sg1_35C	0.628868	0.240301	0.130831	0.749018	0.715	0.239583	0.657208	0.183622	0.159171	0.00481885
P.KW520	Ecad_P2A2-sg1_40C	0.672717	0.224362	0.11136	0.784898	0.715	0.195947	0.704415	0.160966	0.13462	0.00556484
pKW44 (254th- lipo)	Ecad_P2A1-sg1_0C	1	0	0	1	0.715	0.00143287	0.997167	0.00166625	0.00116597	1.21625e-05
pKW160	Ecad_P2A1-sg1_5C	0.981969	0.00877193	0.00925926	0.986355	0.715	0.0098913	0.980699	0.0113126	0.00798902	9.68173e-06
pKW161	Ecad_P2A1-sg1_10C	0.960137	0.0398635	0	0.980068	0.715	0.014541	0.971828	0.0164799	0.0116919	0.000820191
pKW164	Ecad_P2A1-sg1_15C	0.64254	0.207619	0.149841	0.746349	0.715	0.242997	0.653724	0.185251	0.161025	0.000750497
pKW165	Ecad_P2A1-sg1_20C	0.376994	0.25812	0.364886	0.506054	0.715	0.697892	0.359686	0.292737	0.347577	0.00179754
pKW166	Ecad_P2A1-sg1_25C	0.231434	0.285601	0.482966	0.374234	0.715	1.19557	0.220511	0.307447	0.472042	0.000715899
pKW177	Ecad_P2A1-sg1_30C	0.177996	0.269888	0.552116	0.31294	0.715	1.56978	0.163388	0.299105	0.537507	0.00128049
pKW178	Ecad_P2A1-sg1_35C	0.115478	0.223361	0.661161	0.227159	0.715	2.43258	0.0939287	0.26646	0.639612	0.00278629
pKW179	Ecad_P2A1-sg1_40C	0.422208	0.208768	0.369024	0.526592	0.715	0.642788	0.38303	0.287123	0.329847	0.00920916
P.KW733	Ecad_P2A1-sg2_0C	0.994444	0.00555556	0	0.997222	0.715	0.00199164	0.996065	0.00231349	0.00162027	1.5764e-05
P.KW734	Ecad_P2A1-sg2_5C	0.990543	0.00945721	0	0.995271	0.715	0.00339702	0.993304	0.00393503	0.0027603	4.57373e-05
P.KW735	Ecad_P2A1-sg2_10C	0.978803	0.0211967	0	0.989402	0.715	0.00765898	0.985003	0.00879791	0.00619943	0.000230595
P.KW736	Ecad_P2A1-sg2_15C	0.885394	0.0794906	0.0351156	0.925139	0.715	0.0578568	0.894947	0.0603835	0.0446692	0.000547621
P.KW737	Ecad_P2A1-sg2_20C	0.735848	0.158348	0.105804	0.815022	0.715	0.162277	0.744569	0.140906	0.114525	0.000456374
P.KW738	Ecad_P2A1-sg2_25C	0.474837	0.243325	0.281837	0.5965	0.715	0.483659	0.465283	0.262435	0.272282	0.000547763
P.KW739	Ecad_P2A1-sg2_30C	0.295004	0.294348	0.410648	0.442178	0.715	0.901997	0.289773	0.30481	0.405417	0.000164176
P.KW726	Ecad_P2A1-sg3_0C	1	0	0	1	0.715	0.00143287	0.997167	0.00166625	0.00116597	1.21625e-05
P.KW727	Ecad_P2A1-sg3_5C	0.98956	0.0104396	0	0.99478	0.715	0.00375174	0.992609	0.0043429	0.00304749	5.57494e-05
P.KW728	Ecad_P2A1-sg3_10C	0.968296	0.0317035	0	0.984148	0.715	0.0115166	0.977584	0.0131295	0.00928709	0.000517492
P.KW729	Ecad_P2A1-sg3_15C	0.864479	0.0979408	0.0375804	0.913449	0.715	0.0677474	0.878737	0.0694253	0.0518382	0.0012197
P.KW730	Ecad_P2A1-sg3_20C	0.577131	0.249376	0.173493	0.701819	0.715	0.303782	0.596211	0.211216	0.192573	0.00218423
P.KW731	Ecad_P2A1-sg3_25C	0.440688	0.241486	0.317826	0.561431	0.715	0.558532	0.423506	0.27585	0.300644	0.00177131
P.KW732	Ecad_P2A1-sg3_30C	0.268671	0.264451	0.466878	0.400897	0.715	1.0685	0.247005	0.307784	0.445211	0.00281659
P.KW740	Ecad_P2A2-sg2_0C	1	0	0	1	0.715	0.00143287	0.997167	0.00166625	0.00116597	1.21625e-05
P.KW741	Ecad_P2A2-sg2_5C	1	0	0	1	0.715	0.00143287	0.997167	0.00166625	0.00116597	1.21625e-05
P.KW766	Ecad_P2A2-sg2_10C	0.993243	0	0.00675676	0.993243	0.715	0.00486395	0.990434	0.00561803	0.00394777	4.73432e-05
P.KW767	Ecad_P2A2-sg2_15C	0.92736	0.0514709	0.0211692	0.953095	0.715	0.0351873	0.933933	0.0383239	0.0277428	0.000259267
P.KW744	Ecad_P2A2-sg2_20C	0.727741	0.183343	0.0889159	0.819412	0.715	0.157576	0.750459	0.137906	0.111634	0.00309676
P.KW745	Ecad_P2A2-sg2_25C	0.532163	0.27252	0.195317	0.668423	0.715	0.354682	0.553875	0.229096	0.217029	0.00282852
P.KW768	Ecad_P2A2-sg2_30C	0.435312	0.257807	0.306881	0.564216	0.715	0.552246	0.426786	0.274859	0.298355	0.000436156
P.KW747	Ecad_P2A2-sg3_0C	0.995434	0	0.00456621	0.995434	0.715	0.00327982	0.993534	0.00380015	0.00266538	2.16646e-05
P.KW748	Ecad_P2A2-sg3_5C	0.954934	0.0274489	0.0176166	0.968659	0.715	0.0231339	0.955766	0.0257851	0.0184486	4.15246e-06
P.KW749	Ecad_P2A2-sg3_10C	0.702893	0.186144	0.110963	0.795965	0.715	0.183281	0.719114	0.153702	0.127184	0.00157868
P.KW750	Ecad_P2A2-sg3_15C	0.135166	0.163875	0.700959	0.217104	0.715	2.57836	0.086723	0.260761	0.652516	0.0140804
P.KW751	Ecad_P2A2-sg3_20C	0.169235	0.207908	0.622857	0.273189	0.715	1.90224	0.129524	0.28733	0.583146	0.00946183
P.KW752	Ecad_P2A2-sg3_25C	0.10309	0.162478	0.734431	0.184329	0.715	3.16393	0.0647939	0.239071	0.696135	0.00879962
P.KW753	Ecad_P2A2-sg3_30C	0.0416177	0.14038	0.818003	0.111807	0.715	5.67992	0.0259299	0.171755	0.802315	0.00147664
