## Extended Data Table 2 for "Programmable downsizing of CRISPR-Cas9 activity for precise and safe genome editing"

### Sheet: Sheet1
Extended Data Table 2. Relationships between indel probabilities and allelic indel patterns, simulated by the beta distribution model.
			simulation	simulation	simulation
P	alpha	beta	bi	mono	none
0	0.715	714.285	2.13526e-06	0.00199518	0.998002
0.001	0.715	714.285	2.13526e-06	0.00199518	0.998002
0.002	0.715	356.785	9.61058e-06	0.00398086	0.996023
0.003	0.715	237.618	2.15244e-05	0.00595701	0.994021
0.004	0.715	178.035	3.81713e-05	0.00792367	0.992038
0.005	0.715	142.285	5.95508e-05	0.0098809	0.99006
0.006	0.715	118.452	8.5631e-05	0.0118287	0.988086
0.007	0.715	101.428	0.000116392	0.0137672	0.986116
0.008	0.715	88.66	0.000151812	0.0156964	0.984152
0.009	0.715	78.7294	0.000191871	0.0176163	0.982192
0.01	0.715	70.785	0.000236552	0.0195269	0.980237
0.011	0.715	64.285	0.000285833	0.0214283	0.978286
0.012	0.715	58.8683	0.000339697	0.0233207	0.97634
0.013	0.715	54.285	0.000398125	0.0252038	0.974398
0.014	0.715	50.3564	0.000461097	0.0270779	0.972461
0.015	0.715	46.9517	0.000528595	0.0289429	0.970529
0.016	0.715	43.9725	0.000600601	0.0307988	0.968601
0.017	0.715	41.3438	0.000677097	0.0326458	0.966677
0.018	0.715	39.0072	0.000758062	0.0344839	0.964758
0.019	0.715	36.9166	0.00084348	0.0363131	0.962843
0.02	0.715	35.035	0.000933333	0.0381334	0.960933
0.021	0.715	33.3326	0.0010276	0.0399448	0.959028
0.022	0.715	31.785	0.00112627	0.0417475	0.957126
0.023	0.715	30.372	0.00122932	0.0435414	0.955229
0.024	0.715	29.0767	0.00133672	0.0453266	0.953337
0.025	0.715	27.885	0.00144848	0.0471031	0.951448
0.026	0.715	26.785	0.00156456	0.0488709	0.949565
0.027	0.715	25.7665	0.00168495	0.0506301	0.947685
0.028	0.715	24.8207	0.00180964	0.0523808	0.94581
0.029	0.715	23.9402	0.0019386	0.0541228	0.943939
0.03	0.715	23.1183	0.00207181	0.0558564	0.942072
0.031	0.715	22.3495	0.00220927	0.0575815	0.940209
0.032	0.715	21.6288	0.00235095	0.0592981	0.938351
0.033	0.715	20.9517	0.00249684	0.0610064	0.936497
0.034	0.715	20.3144	0.00264692	0.0627062	0.934647
0.035	0.715	19.7136	0.00280117	0.0643977	0.932801
0.036	0.715	19.1461	0.00295957	0.0660809	0.93096
0.037	0.715	18.6093	0.00312212	0.0677558	0.929122
0.038	0.715	18.1008	0.00328879	0.0694224	0.927289
0.039	0.715	17.6183	0.00345957	0.0710809	0.92546
0.04	0.715	17.16	0.00363444	0.0727312	0.923634
0.041	0.715	16.724	0.00381338	0.0743733	0.921813
0.042	0.715	16.3088	0.00399638	0.0760073	0.919996
0.043	0.715	15.9129	0.00418342	0.0776332	0.918183
0.044	0.715	15.535	0.00437449	0.0792511	0.916374
0.045	0.715	15.1739	0.00456957	0.0808609	0.91457
0.046	0.715	14.8285	0.00476864	0.0824628	0.912769
0.047	0.715	14.4978	0.0049717	0.0840567	0.910972
0.048	0.715	14.1808	0.00517871	0.0856426	0.909179
0.049	0.715	13.8768	0.00538968	0.0872207	0.90739
0.05	0.715	13.585	0.00560457	0.0887909	0.905605
0.051	0.715	13.3046	0.00582339	0.0903533	0.903823
0.052	0.715	13.035	0.0060461	0.0919079	0.902046
0.053	0.715	12.7756	0.0062727	0.0934547	0.900273
0.054	0.715	12.5257	0.00650317	0.0949937	0.898503
0.055	0.715	12.285	0.0067375	0.0965251	0.896737
0.056	0.715	12.0529	0.00697567	0.0980487	0.894976
0.057	0.715	11.8289	0.00721766	0.0995647	0.893218
0.058	0.715	11.6126	0.00746347	0.101073	0.891463
0.059	0.715	11.4036	0.00771307	0.102574	0.889713
0.06	0.715	11.2017	0.00796645	0.104067	0.887966
0.061	0.715	11.0063	0.0082236	0.105553	0.886224
0.062	0.715	10.8173	0.0084845	0.107031	0.884485
0.063	0.715	10.6342	0.00874914	0.108502	0.882749
0.064	0.715	10.4569	0.00901751	0.109965	0.881018
0.065	0.715	10.285	0.00928958	0.111421	0.87929
0.066	0.715	10.1183	0.00956535	0.112869	0.877565
0.067	0.715	9.95664	0.0098448	0.11431	0.875845
0.068	0.715	9.79971	0.0101279	0.115744	0.874128
0.069	0.715	9.64732	0.0104147	0.117171	0.872415
0.07	0.715	9.49929	0.0107051	0.11859	0.870705
0.071	0.715	9.35542	0.0109991	0.120002	0.868999
0.072	0.715	9.21556	0.0112968	0.121407	0.867297
0.073	0.715	9.07952	0.011598	0.122804	0.865598
0.074	0.715	8.94716	0.0119028	0.124194	0.863903
0.075	0.715	8.81833	0.0122112	0.125578	0.862211
0.076	0.715	8.69289	0.0125232	0.126954	0.860523
0.077	0.715	8.57071	0.0128387	0.128323	0.858839
0.078	0.715	8.45167	0.0131577	0.129685	0.857158
0.079	0.715	8.33563	0.0134802	0.13104	0.85548
0.08	0.715	8.2225	0.0138063	0.132387	0.853806
0.081	0.715	8.11216	0.0141358	0.133728	0.852136
0.082	0.715	8.00451	0.0144688	0.135062	0.850469
0.083	0.715	7.89946	0.0148053	0.136389	0.848805
0.084	0.715	7.7969	0.0151452	0.13771	0.847145
0.085	0.715	7.69676	0.0154886	0.139023	0.845489
0.086	0.715	7.59895	0.0158354	0.140329	0.843835
0.087	0.715	7.50339	0.0161856	0.141629	0.842186
0.088	0.715	7.41	0.0165392	0.142922	0.840539
0.089	0.715	7.31871	0.0168962	0.144208	0.838896
0.09	0.715	7.22944	0.0172565	0.145487	0.837257
0.091	0.715	7.14214	0.0176202	0.14676	0.83562
0.092	0.715	7.05674	0.0179873	0.148025	0.833987
0.093	0.715	6.97317	0.0183577	0.149285	0.832358
0.094	0.715	6.89138	0.0187314	0.150537	0.830731
0.095	0.715	6.81132	0.0191085	0.151783	0.829108
0.096	0.715	6.73292	0.0194888	0.153022	0.827489
0.097	0.715	6.65613	0.0198725	0.154255	0.825872
0.098	0.715	6.58092	0.0202594	0.155481	0.824259
0.099	0.715	6.50722	0.0206495	0.156701	0.82265
0.1	0.715	6.435	0.0210429	0.157914	0.821043
0.101	0.715	6.36421	0.0214396	0.159121	0.81944
0.102	0.715	6.2948	0.0218395	0.160321	0.817839
0.103	0.715	6.22675	0.0222426	0.161515	0.816243
0.104	0.715	6.16	0.0226489	0.162702	0.814649
0.105	0.715	6.09452	0.0230584	0.163883	0.813058
0.106	0.715	6.03028	0.0234711	0.165058	0.811471
0.107	0.715	5.96724	0.0238869	0.166226	0.809887
0.108	0.715	5.90537	0.0243059	0.167388	0.808306
0.109	0.715	5.84463	0.0247281	0.168544	0.806728
0.11	0.715	5.785	0.0251533	0.169693	0.805153
0.111	0.715	5.72644	0.0255817	0.170837	0.803582
0.112	0.715	5.66893	0.0260133	0.171974	0.802013
0.113	0.715	5.61243	0.0264479	0.173104	0.800448
0.114	0.715	5.55693	0.0268856	0.174229	0.798886
0.115	0.715	5.50239	0.0273264	0.175347	0.797326
0.116	0.715	5.44879	0.0277702	0.17646	0.79577
0.117	0.715	5.39611	0.0282171	0.177566	0.794217
0.118	0.715	5.34432	0.0286671	0.178666	0.792667
0.119	0.715	5.2934	0.02912	0.17976	0.79112
0.12	0.715	5.24333	0.029576	0.180848	0.789576
0.121	0.715	5.19409	0.0300351	0.18193	0.788035
0.122	0.715	5.14566	0.0304971	0.183006	0.786497
0.123	0.715	5.09801	0.0309621	0.184076	0.784962
0.124	0.715	5.05113	0.0314301	0.18514	0.78343
0.125	0.715	5.005	0.031901	0.186198	0.781901
0.126	0.715	4.9596	0.032375	0.18725	0.780375
0.127	0.715	4.91492	0.0328518	0.188296	0.778852
0.128	0.715	4.87094	0.0333316	0.189337	0.777332
0.129	0.715	4.82764	0.0338144	0.190371	0.775814
0.13	0.715	4.785	0.0343	0.1914	0.7743
0.131	0.715	4.74302	0.0347886	0.192423	0.772789
0.132	0.715	4.70167	0.03528	0.19344	0.77128
0.133	0.715	4.66094	0.0357743	0.194451	0.769774
0.134	0.715	4.62082	0.0362715	0.195457	0.768272
0.135	0.715	4.5813	0.0367716	0.196457	0.766772
0.136	0.715	4.54235	0.0372745	0.197451	0.765275
0.137	0.715	4.50398	0.0377803	0.198439	0.76378
0.138	0.715	4.46616	0.0382889	0.199422	0.762289
0.139	0.715	4.42888	0.0388004	0.200399	0.7608
0.14	0.715	4.39214	0.0393146	0.201371	0.759315
0.141	0.715	4.35592	0.0398317	0.202337	0.757832
0.142	0.715	4.32021	0.0403515	0.203297	0.756352
0.143	0.715	4.285	0.0408742	0.204252	0.754874
0.144	0.715	4.25028	0.0413996	0.205201	0.7534
0.145	0.715	4.21603	0.0419278	0.206145	0.751928
0.146	0.715	4.18226	0.0424587	0.207083	0.750459
0.147	0.715	4.14895	0.0429924	0.208015	0.748992
0.148	0.715	4.11608	0.0435288	0.208942	0.747529
0.149	0.715	4.08366	0.044068	0.209864	0.746068
0.15	0.715	4.05167	0.0446098	0.21078	0.74461
0.151	0.715	4.0201	0.0451544	0.211691	0.743154
0.152	0.715	3.98895	0.0457017	0.212597	0.741702
0.153	0.715	3.9582	0.0462517	0.213497	0.740252
0.154	0.715	3.92786	0.0468043	0.214391	0.738804
0.155	0.715	3.8979	0.0473596	0.215281	0.73736
0.156	0.715	3.86833	0.0479176	0.216165	0.735918
0.157	0.715	3.83914	0.0484783	0.217044	0.734478
0.158	0.715	3.81032	0.0490415	0.217917	0.733042
0.159	0.715	3.78186	0.0496075	0.218785	0.731607
0.16	0.715	3.75375	0.050176	0.219648	0.730176
0.161	0.715	3.72599	0.0507472	0.220506	0.728747
0.162	0.715	3.69858	0.0513209	0.221358	0.727321
0.163	0.715	3.6715	0.0518973	0.222205	0.725897
0.164	0.715	3.64476	0.0524763	0.223048	0.724476
0.165	0.715	3.61833	0.0530578	0.223884	0.723058
0.166	0.715	3.59223	0.0536419	0.224716	0.721642
0.167	0.715	3.56644	0.0542286	0.225543	0.720229
0.168	0.715	3.54095	0.0548178	0.226364	0.718818
0.169	0.715	3.51577	0.0554096	0.227181	0.71741
0.17	0.715	3.49088	0.056004	0.227992	0.716004
0.171	0.715	3.46629	0.0566008	0.228798	0.714601
0.172	0.715	3.44198	0.0572002	0.2296	0.7132
0.173	0.715	3.41795	0.0578021	0.230396	0.711802
0.174	0.715	3.3942	0.0584065	0.231187	0.710406
0.175	0.715	3.37071	0.0590133	0.231973	0.709013
0.176	0.715	3.3475	0.0596227	0.232755	0.707623
0.177	0.715	3.32455	0.0602346	0.233531	0.706235
0.178	0.715	3.30185	0.0608489	0.234302	0.704849
0.179	0.715	3.27941	0.0614657	0.235069	0.703466
0.18	0.715	3.25722	0.0620849	0.23583	0.702085
0.181	0.715	3.23528	0.0627066	0.236587	0.700707
0.182	0.715	3.21357	0.0633307	0.237339	0.699331
0.183	0.715	3.1921	0.0639573	0.238086	0.697957
0.184	0.715	3.17087	0.0645863	0.238828	0.696586
0.185	0.715	3.14986	0.0652176	0.239565	0.695218
0.186	0.715	3.12909	0.0658514	0.240297	0.693851
0.187	0.715	3.10853	0.0664876	0.241025	0.692488
0.188	0.715	3.08819	0.0671262	0.241748	0.691126
0.189	0.715	3.06807	0.0677672	0.242466	0.689767
0.19	0.715	3.04816	0.0684105	0.243179	0.68841
0.191	0.715	3.02846	0.0690562	0.243888	0.687056
0.192	0.715	3.00896	0.0697043	0.244592	0.685704
0.193	0.715	2.98966	0.0703547	0.245291	0.684355
0.194	0.715	2.97057	0.0710074	0.245985	0.683007
0.195	0.715	2.95167	0.0716625	0.246675	0.681662
0.196	0.715	2.93296	0.0723199	0.24736	0.68032
0.197	0.715	2.91444	0.0729796	0.248041	0.67898
0.198	0.715	2.89611	0.0736417	0.248717	0.677642
0.199	0.715	2.87796	0.074306	0.249388	0.676306
0.2	0.715	2.86	0.0749727	0.250055	0.674973
0.201	0.715	2.84221	0.0756416	0.250717	0.673642
0.202	0.715	2.8246	0.0763128	0.251374	0.672313
0.203	0.715	2.80717	0.0769863	0.252027	0.670986
0.204	0.715	2.7899	0.0776621	0.252676	0.669662
0.205	0.715	2.7728	0.0783401	0.25332	0.66834
0.206	0.715	2.75587	0.0790203	0.253959	0.66702
0.207	0.715	2.73911	0.0797029	0.254594	0.665703
0.208	0.715	2.7225	0.0803876	0.255225	0.664388
0.209	0.715	2.70605	0.0810746	0.255851	0.663075
0.21	0.715	2.68976	0.0817638	0.256472	0.661764
0.211	0.715	2.67363	0.0824552	0.25709	0.660455
0.212	0.715	2.65764	0.0831488	0.257702	0.659149
0.213	0.715	2.64181	0.0838446	0.258311	0.657845
0.214	0.715	2.62612	0.0845427	0.258915	0.656543
0.215	0.715	2.61058	0.0852429	0.259514	0.655243
0.216	0.715	2.59519	0.0859453	0.26011	0.653945
0.217	0.715	2.57993	0.0866498	0.2607	0.65265
0.218	0.715	2.56482	0.0873565	0.261287	0.651357
0.219	0.715	2.54984	0.0880654	0.261869	0.650065
0.22	0.715	2.535	0.0887765	0.262447	0.648776
0.221	0.715	2.52029	0.0894896	0.263021	0.64749
0.222	0.715	2.50572	0.090205	0.26359	0.646205
0.223	0.715	2.49128	0.0909224	0.264155	0.644922
0.224	0.715	2.47696	0.091642	0.264716	0.643642
0.225	0.715	2.46278	0.0923637	0.265273	0.642364
0.226	0.715	2.44872	0.0930875	0.265825	0.641088
0.227	0.715	2.43478	0.0938134	0.266373	0.639813
0.228	0.715	2.42096	0.0945414	0.266917	0.638541
0.229	0.715	2.40727	0.0952715	0.267457	0.637272
0.23	0.715	2.3937	0.0960037	0.267993	0.636004
0.231	0.715	2.38024	0.096738	0.268524	0.634738
0.232	0.715	2.3669	0.0974743	0.269051	0.633474
0.233	0.715	2.35367	0.0982127	0.269575	0.632213
0.234	0.715	2.34056	0.0989531	0.270094	0.630953
0.235	0.715	2.32755	0.0996956	0.270609	0.629696
0.236	0.715	2.31466	0.10044	0.27112	0.62844
0.237	0.715	2.30188	0.101187	0.271626	0.627187
0.238	0.715	2.2892	0.101935	0.272129	0.625935
0.239	0.715	2.27663	0.102686	0.272628	0.624686
0.24	0.715	2.26417	0.103439	0.273123	0.623439
0.241	0.715	2.2518	0.104193	0.273613	0.622193
0.242	0.715	2.23955	0.10495	0.2741	0.62095
0.243	0.715	2.22739	0.105709	0.274582	0.619709
0.244	0.715	2.21533	0.106469	0.275061	0.618469
0.245	0.715	2.20337	0.107232	0.275536	0.617232
0.246	0.715	2.1915	0.107997	0.276006	0.615997
0.247	0.715	2.17974	0.108763	0.276473	0.614763
0.248	0.715	2.16806	0.109532	0.276936	0.613532
0.249	0.715	2.15649	0.110303	0.277395	0.612303
0.25	0.715	2.145	0.111075	0.27785	0.611075
0.251	0.715	2.13361	0.11185	0.278301	0.60985
0.252	0.715	2.1223	0.112626	0.278748	0.608626
0.253	0.715	2.11109	0.113404	0.279191	0.607404
0.254	0.715	2.09996	0.114185	0.279631	0.606185
0.255	0.715	2.08892	0.114967	0.280066	0.604967
0.256	0.715	2.07797	0.115751	0.280498	0.603751
0.257	0.715	2.0671	0.116537	0.280926	0.602537
0.258	0.715	2.05632	0.117325	0.28135	0.601325
0.259	0.715	2.04562	0.118115	0.28177	0.600115
0.26	0.715	2.035	0.118907	0.282187	0.598907
0.261	0.715	2.02446	0.1197	0.282599	0.5977
0.262	0.715	2.01401	0.120496	0.283008	0.596496
0.263	0.715	2.00363	0.121293	0.283413	0.595293
0.264	0.715	1.99333	0.122093	0.283815	0.594093
0.265	0.715	1.98311	0.122894	0.284213	0.592894
0.266	0.715	1.97297	0.123697	0.284606	0.591697
0.267	0.715	1.9629	0.124502	0.284997	0.590502
0.268	0.715	1.95291	0.125308	0.285383	0.589308
0.269	0.715	1.94299	0.126117	0.285766	0.588117
0.27	0.715	1.93315	0.126927	0.286145	0.586927
0.271	0.715	1.92338	0.12774	0.286521	0.58574
0.272	0.715	1.91368	0.128554	0.286893	0.584554
0.273	0.715	1.90405	0.12937	0.287261	0.58337
0.274	0.715	1.89449	0.130187	0.287625	0.582187
0.275	0.715	1.885	0.131007	0.287986	0.581007
0.276	0.715	1.87558	0.131828	0.288343	0.579828
0.277	0.715	1.86623	0.132651	0.288697	0.578651
0.278	0.715	1.85694	0.133476	0.289047	0.577476
0.279	0.715	1.84772	0.134303	0.289394	0.576303
0.28	0.715	1.83857	0.135132	0.289737	0.575132
0.281	0.715	1.82948	0.135962	0.290076	0.573962
0.282	0.715	1.82046	0.136794	0.290412	0.572794
0.283	0.715	1.8115	0.137628	0.290744	0.571628
0.284	0.715	1.80261	0.138464	0.291073	0.570464
0.285	0.715	1.79377	0.139301	0.291398	0.569301
0.286	0.715	1.785	0.14014	0.29172	0.56814
0.287	0.715	1.77629	0.140981	0.292038	0.566981
0.288	0.715	1.76764	0.141824	0.292353	0.565823
0.289	0.715	1.75905	0.142668	0.292664	0.564668
0.29	0.715	1.75052	0.143514	0.292972	0.563514
0.291	0.715	1.74204	0.144362	0.293277	0.562362
0.292	0.715	1.73363	0.145211	0.293577	0.561211
0.293	0.715	1.72527	0.146063	0.293875	0.560063
0.294	0.715	1.71697	0.146916	0.294169	0.558916
0.295	0.715	1.70873	0.14777	0.29446	0.55777
0.296	0.715	1.70054	0.148627	0.294747	0.556627
0.297	0.715	1.69241	0.149485	0.295031	0.555485
0.298	0.715	1.68433	0.150344	0.295311	0.554344
0.299	0.715	1.6763	0.151206	0.295588	0.553206
0.3	0.715	1.66833	0.152069	0.295862	0.552069
0.301	0.715	1.66042	0.152934	0.296132	0.550934
0.302	0.715	1.65255	0.1538	0.2964	0.5498
0.303	0.715	1.64474	0.154668	0.296663	0.548668
0.304	0.715	1.63697	0.155538	0.296924	0.547538
0.305	0.715	1.62926	0.15641	0.297181	0.54641
0.306	0.715	1.6216	0.157283	0.297434	0.545283
0.307	0.715	1.61399	0.158158	0.297685	0.544158
0.308	0.715	1.60643	0.159034	0.297932	0.543034
0.309	0.715	1.59892	0.159912	0.298176	0.541912
0.31	0.715	1.59145	0.160792	0.298417	0.540792
0.311	0.715	1.58404	0.161673	0.298654	0.539673
0.312	0.715	1.57667	0.162556	0.298888	0.538556
0.313	0.715	1.56935	0.163441	0.299119	0.537441
0.314	0.715	1.56207	0.164327	0.299347	0.536327
0.315	0.715	1.55484	0.165214	0.299571	0.535214
0.316	0.715	1.54766	0.166104	0.299792	0.534104
0.317	0.715	1.54052	0.166995	0.30001	0.532995
0.318	0.715	1.53343	0.167887	0.300225	0.531887
0.319	0.715	1.52638	0.168782	0.300437	0.530782
0.32	0.715	1.51937	0.169677	0.300645	0.529677
0.321	0.715	1.51241	0.170575	0.300851	0.528575
0.322	0.715	1.5055	0.171474	0.301053	0.527474
0.323	0.715	1.49862	0.172374	0.301252	0.526374
0.324	0.715	1.49179	0.173276	0.301448	0.525276
0.325	0.715	1.485	0.17418	0.301641	0.52418
0.326	0.715	1.47825	0.175085	0.30183	0.523085
0.327	0.715	1.47154	0.175992	0.302017	0.521992
0.328	0.715	1.46488	0.1769	0.3022	0.5209
0.329	0.715	1.45825	0.17781	0.302381	0.51981
0.33	0.715	1.45167	0.178721	0.302558	0.518721
0.331	0.715	1.44512	0.179634	0.302732	0.517634
0.332	0.715	1.43861	0.180548	0.302903	0.516548
0.333	0.715	1.43215	0.181464	0.303071	0.515464
0.334	0.715	1.42572	0.182382	0.303236	0.514382
0.335	0.715	1.41933	0.183301	0.303398	0.513301
0.336	0.715	1.41298	0.184221	0.303557	0.512221
0.337	0.715	1.40666	0.185143	0.303713	0.511143
0.338	0.715	1.40038	0.186067	0.303866	0.510067
0.339	0.715	1.39414	0.186992	0.304016	0.508992
0.34	0.715	1.38794	0.187919	0.304163	0.507918
0.341	0.715	1.38177	0.188847	0.304307	0.506847
0.342	0.715	1.37564	0.189776	0.304448	0.505776
0.343	0.715	1.36955	0.190707	0.304586	0.504707
0.344	0.715	1.36349	0.19164	0.304721	0.50364
0.345	0.715	1.35746	0.192573	0.304853	0.502573
0.346	0.715	1.35147	0.193509	0.304982	0.501509
0.347	0.715	1.34552	0.194446	0.305108	0.500446
0.348	0.715	1.3396	0.195384	0.305232	0.499384
0.349	0.715	1.33371	0.196324	0.305352	0.498324
0.35	0.715	1.32786	0.197265	0.30547	0.497265
0.351	0.715	1.32204	0.198208	0.305584	0.496208
0.352	0.715	1.31625	0.199152	0.305696	0.495152
0.353	0.715	1.3105	0.200098	0.305805	0.494098
0.354	0.715	1.30477	0.201045	0.30591	0.493045
0.355	0.715	1.29908	0.201993	0.306013	0.491993
0.356	0.715	1.29343	0.202943	0.306114	0.490943
0.357	0.715	1.2878	0.203895	0.306211	0.489895
0.358	0.715	1.28221	0.204847	0.306305	0.488847
0.359	0.715	1.27664	0.205802	0.306397	0.487802
0.36	0.715	1.27111	0.206757	0.306486	0.486757
0.361	0.715	1.26561	0.207714	0.306572	0.485714
0.362	0.715	1.26014	0.208673	0.306655	0.484673
0.363	0.715	1.2547	0.209632	0.306735	0.483632
0.364	0.715	1.24929	0.210594	0.306813	0.482594
0.365	0.715	1.2439	0.211556	0.306887	0.481556
0.366	0.715	1.23855	0.21252	0.306959	0.48052
0.367	0.715	1.23323	0.213486	0.307029	0.479486
0.368	0.715	1.22793	0.214453	0.307095	0.478453
0.369	0.715	1.22267	0.215421	0.307159	0.477421
0.37	0.715	1.21743	0.21639	0.307219	0.47639
0.371	0.715	1.21222	0.217361	0.307278	0.475361
0.372	0.715	1.20704	0.218334	0.307333	0.474334
0.373	0.715	1.20189	0.219307	0.307386	0.473307
0.374	0.715	1.19676	0.220282	0.307436	0.472282
0.375	0.715	1.19167	0.221259	0.307483	0.471259
0.376	0.715	1.1866	0.222236	0.307527	0.470236
0.377	0.715	1.18155	0.223215	0.307569	0.469215
0.378	0.715	1.17653	0.224196	0.307608	0.468196
0.379	0.715	1.17154	0.225178	0.307645	0.467178
0.38	0.715	1.16658	0.226161	0.307679	0.466161
0.381	0.715	1.16164	0.227145	0.30771	0.465145
0.382	0.715	1.15673	0.228131	0.307738	0.464131
0.383	0.715	1.15184	0.229118	0.307764	0.463118
0.384	0.715	1.14698	0.230106	0.307787	0.462106
0.385	0.715	1.14214	0.231096	0.307808	0.461096
0.386	0.715	1.13733	0.232087	0.307825	0.460087
0.387	0.715	1.13255	0.23308	0.307841	0.45908
0.388	0.715	1.12778	0.234073	0.307853	0.458073
0.389	0.715	1.12305	0.235068	0.307863	0.457068
0.39	0.715	1.11833	0.236065	0.307871	0.456065
0.391	0.715	1.11364	0.237062	0.307875	0.455062
0.392	0.715	1.10898	0.238061	0.307878	0.454061
0.393	0.715	1.10434	0.239061	0.307877	0.453061
0.394	0.715	1.09972	0.240063	0.307874	0.452063
0.395	0.715	1.09513	0.241066	0.307869	0.451066
0.396	0.715	1.09056	0.24207	0.307861	0.45007
0.397	0.715	1.08601	0.243075	0.30785	0.449075
0.398	0.715	1.08148	0.244082	0.307837	0.448082
0.399	0.715	1.07698	0.24509	0.307821	0.44709
0.4	0.715	1.0725	0.246099	0.307803	0.446099
0.401	0.715	1.06804	0.247109	0.307782	0.445109
0.402	0.715	1.06361	0.248121	0.307759	0.444121
0.403	0.715	1.05919	0.249134	0.307733	0.443134
0.404	0.715	1.0548	0.250148	0.307704	0.442148
0.405	0.715	1.05043	0.251163	0.307674	0.441163
0.406	0.715	1.04608	0.25218	0.30764	0.44018
0.407	0.715	1.04176	0.253198	0.307604	0.439198
0.408	0.715	1.03745	0.254217	0.307566	0.438217
0.409	0.715	1.03317	0.255237	0.307525	0.437237
0.41	0.715	1.0289	0.256259	0.307482	0.436259
0.411	0.715	1.02466	0.257282	0.307436	0.435282
0.412	0.715	1.02044	0.258306	0.307388	0.434306
0.413	0.715	1.01623	0.259332	0.307337	0.433331
0.414	0.715	1.01205	0.260358	0.307284	0.432358
0.415	0.715	1.00789	0.261386	0.307229	0.431386
0.416	0.715	1.00375	0.262415	0.307171	0.430415
0.417	0.715	0.999628	0.263445	0.30711	0.429445
0.418	0.715	0.995526	0.264476	0.307047	0.428476
0.419	0.715	0.991444	0.265509	0.306982	0.427509
0.42	0.715	0.987381	0.266543	0.306915	0.426543
0.421	0.715	0.983337	0.267578	0.306845	0.425578
0.422	0.715	0.979313	0.268614	0.306772	0.424614
0.423	0.715	0.975307	0.269651	0.306697	0.423651
0.424	0.715	0.971321	0.27069	0.30662	0.42269
0.425	0.715	0.967353	0.27173	0.306541	0.42173
0.426	0.715	0.963404	0.272771	0.306459	0.420771
0.427	0.715	0.959473	0.273813	0.306374	0.419813
0.428	0.715	0.955561	0.274856	0.306288	0.418856
0.429	0.715	0.951667	0.275901	0.306199	0.417901
0.43	0.715	0.947791	0.276946	0.306108	0.416946
0.431	0.715	0.943933	0.277993	0.306014	0.415993
0.432	0.715	0.940093	0.279041	0.305918	0.415041
0.433	0.715	0.93627	0.28009	0.30582	0.41409
0.434	0.715	0.932465	0.281141	0.305719	0.413141
0.435	0.715	0.928678	0.282192	0.305616	0.412192
0.436	0.715	0.924908	0.283245	0.305511	0.411245
0.437	0.715	0.921156	0.284298	0.305403	0.410298
0.438	0.715	0.91742	0.285353	0.305293	0.409353
0.439	0.715	0.913702	0.286409	0.305181	0.408409
0.44	0.715	0.91	0.287467	0.305067	0.407467
0.441	0.715	0.906315	0.288525	0.30495	0.406525
0.442	0.715	0.902647	0.289584	0.304831	0.405584
0.443	0.715	0.898995	0.290645	0.30471	0.404645
0.444	0.715	0.89536	0.291707	0.304586	0.403707
0.445	0.715	0.891742	0.29277	0.304461	0.40277
0.446	0.715	0.888139	0.293834	0.304333	0.401834
0.447	0.715	0.884553	0.294899	0.304202	0.400899
0.448	0.715	0.880982	0.295965	0.30407	0.399965
0.449	0.715	0.877428	0.297032	0.303935	0.399032
0.45	0.715	0.873889	0.298101	0.303798	0.398101
0.451	0.715	0.870366	0.29917	0.303659	0.39717
0.452	0.715	0.866858	0.300241	0.303518	0.396241
0.453	0.715	0.863366	0.301313	0.303374	0.395313
0.454	0.715	0.85989	0.302386	0.303229	0.394386
0.455	0.715	0.856429	0.30346	0.303081	0.39346
0.456	0.715	0.852982	0.304535	0.302931	0.392535
0.457	0.715	0.849551	0.305611	0.302778	0.391611
0.458	0.715	0.846135	0.306688	0.302624	0.390688
0.459	0.715	0.842734	0.307767	0.302467	0.389767
0.46	0.715	0.839348	0.308846	0.302308	0.388846
0.461	0.715	0.835976	0.309926	0.302147	0.387926
0.462	0.715	0.832619	0.311008	0.301984	0.387008
0.463	0.715	0.829276	0.312091	0.301819	0.386091
0.464	0.715	0.825948	0.313174	0.301651	0.385174
0.465	0.715	0.822634	0.314259	0.301482	0.384259
0.466	0.715	0.819335	0.315345	0.30131	0.383345
0.467	0.715	0.816049	0.316432	0.301136	0.382432
0.468	0.715	0.812778	0.31752	0.30096	0.38152
0.469	0.715	0.80952	0.318609	0.300782	0.380609
0.47	0.715	0.806277	0.319699	0.300602	0.379699
0.471	0.715	0.803047	0.32079	0.300419	0.37879
0.472	0.715	0.799831	0.321883	0.300235	0.377883
0.473	0.715	0.796628	0.322976	0.300049	0.376976
0.474	0.715	0.793439	0.32407	0.29986	0.37607
0.475	0.715	0.790263	0.325165	0.299669	0.375165
0.476	0.715	0.787101	0.326262	0.299476	0.374262
0.477	0.715	0.783952	0.327359	0.299282	0.373359
0.478	0.715	0.780816	0.328458	0.299085	0.372458
0.479	0.715	0.777693	0.329557	0.298886	0.371557
0.48	0.715	0.774583	0.330658	0.298685	0.370658
0.481	0.715	0.771486	0.331759	0.298482	0.369759
0.482	0.715	0.768402	0.332862	0.298276	0.368862
0.483	0.715	0.765331	0.333965	0.298069	0.367965
0.484	0.715	0.762273	0.33507	0.29786	0.36707
0.485	0.715	0.759227	0.336176	0.297649	0.366176
0.486	0.715	0.756193	0.337282	0.297435	0.365282
0.487	0.715	0.753172	0.33839	0.29722	0.36439
0.488	0.715	0.750164	0.339499	0.297003	0.363499
0.489	0.715	0.747168	0.340608	0.296783	0.362608
0.49	0.715	0.744184	0.341719	0.296562	0.361719
0.491	0.715	0.741212	0.342831	0.296339	0.360831
0.492	0.715	0.738252	0.343943	0.296113	0.359943
0.493	0.715	0.735304	0.345057	0.295886	0.359057
0.494	0.715	0.732368	0.346172	0.295656	0.358172
0.495	0.715	0.729444	0.347287	0.295425	0.357287
0.496	0.715	0.726532	0.348404	0.295192	0.356404
0.497	0.715	0.723632	0.349522	0.294956	0.355522
0.498	0.715	0.720743	0.35064	0.294719	0.35464
0.499	0.715	0.717866	0.35176	0.29448	0.35376
0.5	0.715	0.715	0.352881	0.294239	0.352881
0.501	0.715	0.712146	0.354002	0.293996	0.352002
0.502	0.715	0.709303	0.355125	0.293751	0.351125
0.503	0.715	0.706471	0.356248	0.293503	0.350248
0.504	0.715	0.703651	0.357373	0.293255	0.349373
0.505	0.715	0.700842	0.358498	0.293004	0.348498
0.506	0.715	0.698043	0.359625	0.292751	0.347625
0.507	0.715	0.695256	0.360752	0.292496	0.346752
0.508	0.715	0.69248	0.36188	0.292239	0.34588
0.509	0.715	0.689715	0.36301	0.291981	0.34501
0.51	0.715	0.686961	0.36414	0.29172	0.34414
0.511	0.715	0.684217	0.365271	0.291458	0.343271
0.512	0.715	0.681484	0.366403	0.291193	0.342403
0.513	0.715	0.678762	0.367537	0.290927	0.341537
0.514	0.715	0.676051	0.368671	0.290659	0.340671
0.515	0.715	0.67335	0.369806	0.290389	0.339806
0.516	0.715	0.670659	0.370942	0.290117	0.338942
0.517	0.715	0.667979	0.372078	0.289843	0.338078
0.518	0.715	0.665309	0.373216	0.289568	0.337216
0.519	0.715	0.662649	0.374355	0.28929	0.336355
0.52	0.715	0.66	0.375495	0.289011	0.335495
0.521	0.715	0.657361	0.376635	0.288729	0.334635
0.522	0.715	0.654732	0.377777	0.288446	0.333777
0.523	0.715	0.652113	0.378919	0.288161	0.332919
0.524	0.715	0.649504	0.380063	0.287874	0.332063
0.525	0.715	0.646905	0.381207	0.287586	0.331207
0.526	0.715	0.644316	0.382352	0.287295	0.330352
0.527	0.715	0.641736	0.383499	0.287003	0.329499
0.528	0.715	0.639167	0.384646	0.286709	0.328646
0.529	0.715	0.636607	0.385794	0.286413	0.327794
0.53	0.715	0.634057	0.386943	0.286115	0.326943
0.531	0.715	0.631516	0.388092	0.285815	0.326092
0.532	0.715	0.628985	0.389243	0.285514	0.325243
0.533	0.715	0.626463	0.390395	0.285211	0.324395
0.534	0.715	0.623951	0.391547	0.284906	0.323547
0.535	0.715	0.621449	0.392701	0.284599	0.322701
0.536	0.715	0.618955	0.393855	0.28429	0.321855
0.537	0.715	0.616471	0.39501	0.28398	0.32101
0.538	0.715	0.613996	0.396166	0.283667	0.320166
0.539	0.715	0.611531	0.397323	0.283353	0.319323
0.54	0.715	0.609074	0.398481	0.283038	0.318481
0.541	0.715	0.606627	0.39964	0.28272	0.31764
0.542	0.715	0.604188	0.4008	0.282401	0.3168
0.543	0.715	0.601759	0.40196	0.28208	0.31596
0.544	0.715	0.599338	0.403122	0.281757	0.315122
0.545	0.715	0.596927	0.404284	0.281432	0.314284
0.546	0.715	0.594524	0.405447	0.281106	0.313447
0.547	0.715	0.59213	0.406611	0.280778	0.312611
0.548	0.715	0.589745	0.407776	0.280448	0.311776
0.549	0.715	0.587368	0.408942	0.280116	0.310942
0.55	0.715	0.585	0.410109	0.279783	0.310109
0.551	0.715	0.582641	0.411276	0.279448	0.309276
0.552	0.715	0.58029	0.412445	0.279111	0.308445
0.553	0.715	0.577948	0.413614	0.278772	0.307614
0.554	0.715	0.575614	0.414784	0.278432	0.306784
0.555	0.715	0.573288	0.415955	0.27809	0.305955
0.556	0.715	0.570971	0.417127	0.277746	0.305127
0.557	0.715	0.568662	0.4183	0.277401	0.3043
0.558	0.715	0.566362	0.419473	0.277054	0.303473
0.559	0.715	0.56407	0.420647	0.276705	0.302647
0.56	0.715	0.561786	0.421823	0.276355	0.301823
0.561	0.715	0.55951	0.422999	0.276002	0.300999
0.562	0.715	0.557242	0.424176	0.275649	0.300176
0.563	0.715	0.554982	0.425354	0.275293	0.299354
0.564	0.715	0.55273	0.426532	0.274936	0.298532
0.565	0.715	0.550487	0.427712	0.274577	0.297712
0.566	0.715	0.548251	0.428892	0.274216	0.296892
0.567	0.715	0.546023	0.430073	0.273854	0.296073
0.568	0.715	0.543803	0.431255	0.27349	0.295255
0.569	0.715	0.541591	0.432438	0.273125	0.294438
0.57	0.715	0.539386	0.433621	0.272757	0.293621
0.571	0.715	0.537189	0.434806	0.272388	0.292806
0.572	0.715	0.535	0.435991	0.272018	0.291991
0.573	0.715	0.532818	0.437177	0.271646	0.291177
0.574	0.715	0.530645	0.438364	0.271272	0.290364
0.575	0.715	0.528478	0.439552	0.270896	0.289552
0.576	0.715	0.526319	0.44074	0.270519	0.28874
0.577	0.715	0.524168	0.44193	0.270141	0.28793
0.578	0.715	0.522024	0.44312	0.26976	0.28712
0.579	0.715	0.519888	0.444311	0.269378	0.286311
0.58	0.715	0.517759	0.445503	0.268995	0.285503
0.581	0.715	0.515637	0.446695	0.268609	0.284695
0.582	0.715	0.513522	0.447889	0.268223	0.283889
0.583	0.715	0.511415	0.449083	0.267834	0.283083
0.584	0.715	0.509315	0.450278	0.267444	0.282278
0.585	0.715	0.507222	0.451474	0.267053	0.281474
0.586	0.715	0.505137	0.45267	0.266659	0.28067
0.587	0.715	0.503058	0.453868	0.266265	0.279868
0.588	0.715	0.500986	0.455066	0.265868	0.279066
0.589	0.715	0.498922	0.456265	0.26547	0.278265
0.59	0.715	0.496864	0.457465	0.265071	0.277465
0.591	0.715	0.494814	0.458665	0.264669	0.276665
0.592	0.715	0.49277	0.459867	0.264267	0.275867
0.593	0.715	0.490734	0.461069	0.263862	0.275069
0.594	0.715	0.488704	0.462272	0.263457	0.274272
0.595	0.715	0.486681	0.463475	0.263049	0.273475
0.596	0.715	0.484664	0.46468	0.26264	0.27268
0.597	0.715	0.482655	0.465885	0.26223	0.271885
0.598	0.715	0.480652	0.467091	0.261818	0.271091
0.599	0.715	0.478656	0.468298	0.261404	0.270298
0.6	0.715	0.476667	0.469506	0.260989	0.269506
0.601	0.715	0.474684	0.470714	0.260572	0.268714
0.602	0.715	0.472708	0.471923	0.260154	0.267923
0.603	0.715	0.470738	0.473133	0.259734	0.267133
0.604	0.715	0.468775	0.474344	0.259313	0.266344
0.605	0.715	0.466818	0.475555	0.25889	0.265555
0.606	0.715	0.464868	0.476767	0.258465	0.264767
0.607	0.715	0.462924	0.47798	0.258039	0.26398
0.608	0.715	0.460987	0.479194	0.257612	0.263194
0.609	0.715	0.459056	0.480409	0.257183	0.262409
0.61	0.715	0.457131	0.481624	0.256753	0.261624
0.611	0.715	0.455213	0.48284	0.256321	0.26084
0.612	0.715	0.453301	0.484056	0.255887	0.260056
0.613	0.715	0.451395	0.485274	0.255452	0.259274
0.614	0.715	0.449495	0.486492	0.255016	0.258492
0.615	0.715	0.447602	0.487711	0.254578	0.257711
0.616	0.715	0.445714	0.488931	0.254138	0.256931
0.617	0.715	0.443833	0.490151	0.253697	0.256151
0.618	0.715	0.441958	0.491373	0.253255	0.255373
0.619	0.715	0.440089	0.492595	0.252811	0.254595
0.62	0.715	0.438226	0.493817	0.252366	0.253817
0.621	0.715	0.436369	0.495041	0.251919	0.253041
0.622	0.715	0.434518	0.496265	0.25147	0.252265
0.623	0.715	0.432673	0.49749	0.251021	0.25149
0.624	0.715	0.430833	0.498715	0.250569	0.250715
0.625	0.715	0.429	0.499942	0.250117	0.249942
0.626	0.715	0.427173	0.501169	0.249663	0.249169
0.627	0.715	0.425351	0.502397	0.249207	0.248397
0.628	0.715	0.423535	0.503625	0.24875	0.247625
0.629	0.715	0.421725	0.504854	0.248291	0.246854
0.63	0.715	0.419921	0.506084	0.247831	0.246084
0.631	0.715	0.418122	0.507315	0.24737	0.245315
0.632	0.715	0.416329	0.508547	0.246907	0.244547
0.633	0.715	0.414542	0.509779	0.246443	0.243779
0.634	0.715	0.41276	0.511012	0.245977	0.243012
0.635	0.715	0.410984	0.512245	0.24551	0.242245
0.636	0.715	0.409214	0.513479	0.245041	0.241479
0.637	0.715	0.407449	0.514714	0.244571	0.240714
0.638	0.715	0.40569	0.51595	0.2441	0.23995
0.639	0.715	0.403936	0.517186	0.243627	0.239186
0.64	0.715	0.402187	0.518424	0.243153	0.238424
0.641	0.715	0.400445	0.519661	0.242677	0.237661
0.642	0.715	0.398707	0.5209	0.2422	0.2369
0.643	0.715	0.396975	0.522139	0.241722	0.236139
0.644	0.715	0.395248	0.523379	0.241242	0.235379
0.645	0.715	0.393527	0.52462	0.240761	0.23462
0.646	0.715	0.391811	0.525861	0.240278	0.233861
0.647	0.715	0.3901	0.527103	0.239794	0.233103
0.648	0.715	0.388395	0.528346	0.239308	0.232346
0.649	0.715	0.386695	0.529589	0.238822	0.231589
0.65	0.715	0.385	0.530833	0.238333	0.230833
0.651	0.715	0.38331	0.532078	0.237844	0.230078
0.652	0.715	0.381626	0.533324	0.237353	0.229324
0.653	0.715	0.379946	0.53457	0.236861	0.22857
0.654	0.715	0.378272	0.535817	0.236367	0.227817
0.655	0.715	0.376603	0.537064	0.235872	0.227064
0.656	0.715	0.374939	0.538312	0.235375	0.226312
0.657	0.715	0.37328	0.539561	0.234878	0.225561
0.658	0.715	0.371626	0.540811	0.234378	0.224811
0.659	0.715	0.369977	0.542061	0.233878	0.224061
0.66	0.715	0.368333	0.543312	0.233376	0.223312
0.661	0.715	0.366694	0.544564	0.232873	0.222564
0.662	0.715	0.36506	0.545816	0.232368	0.221816
0.663	0.715	0.363431	0.547069	0.231862	0.221069
0.664	0.715	0.361807	0.548322	0.231355	0.220322
0.665	0.715	0.360188	0.549577	0.230847	0.219577
0.666	0.715	0.358574	0.550832	0.230337	0.218832
0.667	0.715	0.356964	0.552087	0.229826	0.218087
0.668	0.715	0.355359	0.553344	0.229313	0.217344
0.669	0.715	0.353759	0.554601	0.228799	0.216601
0.67	0.715	0.352164	0.555858	0.228283	0.215858
0.671	0.715	0.350574	0.557116	0.227767	0.215116
0.672	0.715	0.348988	0.558375	0.227249	0.214375
0.673	0.715	0.347407	0.559635	0.22673	0.213635
0.674	0.715	0.345831	0.560895	0.22621	0.212895
0.675	0.715	0.344259	0.562156	0.225688	0.212156
0.676	0.715	0.342692	0.563418	0.225165	0.211418
0.677	0.715	0.34113	0.56468	0.224641	0.21068
0.678	0.715	0.339572	0.565943	0.224115	0.209943
0.679	0.715	0.338019	0.567206	0.223588	0.209206
0.68	0.715	0.336471	0.56847	0.22306	0.20847
0.681	0.715	0.334927	0.569735	0.22253	0.207735
0.682	0.715	0.333387	0.571	0.221999	0.207
0.683	0.715	0.331852	0.572267	0.221467	0.206267
0.684	0.715	0.330322	0.573533	0.220934	0.205533
0.685	0.715	0.328796	0.574801	0.220399	0.204801
0.686	0.715	0.327274	0.576069	0.219863	0.204069
0.687	0.715	0.325757	0.577337	0.219326	0.203337
0.688	0.715	0.324244	0.578607	0.218787	0.202607
0.689	0.715	0.322736	0.579876	0.218247	0.201876
0.69	0.715	0.321232	0.581147	0.217706	0.201147
0.691	0.715	0.319732	0.582418	0.217164	0.200418
0.692	0.715	0.318237	0.58369	0.21662	0.19969
0.693	0.715	0.316746	0.584962	0.216075	0.198962
0.694	0.715	0.315259	0.586235	0.215529	0.198235
0.695	0.715	0.313777	0.587509	0.214982	0.197509
0.696	0.715	0.312299	0.588783	0.214433	0.196783
0.697	0.715	0.310825	0.590058	0.213883	0.196058
0.698	0.715	0.309355	0.591334	0.213332	0.195334
0.699	0.715	0.30789	0.59261	0.21278	0.19461
0.7	0.715	0.306429	0.593887	0.212226	0.193887
0.701	0.715	0.304971	0.595164	0.211671	0.193164
0.702	0.715	0.303519	0.596442	0.211115	0.192442
0.703	0.715	0.30207	0.597721	0.210558	0.191721
0.704	0.715	0.300625	0.599	0.209999	0.191
0.705	0.715	0.299184	0.60028	0.20944	0.19028
0.706	0.715	0.297748	0.601561	0.208879	0.189561
0.707	0.715	0.296315	0.602842	0.208317	0.188842
0.708	0.715	0.294887	0.604124	0.207753	0.188124
0.709	0.715	0.293463	0.605406	0.207188	0.187406
0.71	0.715	0.292042	0.606689	0.206623	0.186689
0.711	0.715	0.290626	0.607972	0.206055	0.185972
0.712	0.715	0.289213	0.609256	0.205487	0.185256
0.713	0.715	0.287805	0.610541	0.204918	0.184541
0.714	0.715	0.286401	0.611827	0.204347	0.183827
0.715	0.715	0.285	0.613112	0.203775	0.183112
0.716	0.715	0.283603	0.614399	0.203202	0.182399
0.717	0.715	0.282211	0.615686	0.202628	0.181686
0.718	0.715	0.280822	0.616974	0.202052	0.180974
0.719	0.715	0.279437	0.618262	0.201476	0.180262
0.72	0.715	0.278056	0.619551	0.200898	0.179551
0.721	0.715	0.276678	0.620841	0.200319	0.178841
0.722	0.715	0.275305	0.622131	0.199738	0.178131
0.723	0.715	0.273935	0.623422	0.199157	0.177422
0.724	0.715	0.272569	0.624713	0.198574	0.176713
0.725	0.715	0.271207	0.626005	0.197991	0.176005
0.726	0.715	0.269848	0.627297	0.197406	0.175297
0.727	0.715	0.268494	0.62859	0.196819	0.17459
0.728	0.715	0.267143	0.629884	0.196232	0.173884
0.729	0.715	0.265796	0.631178	0.195644	0.173178
0.73	0.715	0.264452	0.632473	0.195054	0.172473
0.731	0.715	0.263112	0.633768	0.194463	0.171768
0.732	0.715	0.261776	0.635064	0.193871	0.171064
0.733	0.715	0.260443	0.636361	0.193278	0.170361
0.734	0.715	0.259114	0.637658	0.192684	0.169658
0.735	0.715	0.257789	0.638956	0.192089	0.168956
0.736	0.715	0.256467	0.640254	0.191492	0.168254
0.737	0.715	0.255149	0.641553	0.190894	0.167553
0.738	0.715	0.253835	0.642852	0.190295	0.166852
0.739	0.715	0.252524	0.644152	0.189695	0.166152
0.74	0.715	0.251216	0.645453	0.189094	0.165453
0.741	0.715	0.249912	0.646754	0.188492	0.164754
0.742	0.715	0.248612	0.648056	0.187889	0.164056
0.743	0.715	0.247315	0.649358	0.187284	0.163358
0.744	0.715	0.246022	0.650661	0.186678	0.162661
0.745	0.715	0.244732	0.651964	0.186072	0.161964
0.746	0.715	0.243445	0.653268	0.185464	0.161268
0.747	0.715	0.242162	0.654573	0.184854	0.160573
0.748	0.715	0.240882	0.655878	0.184244	0.159878
0.749	0.715	0.239606	0.657184	0.183633	0.159184
0.75	0.715	0.238333	0.65849	0.183021	0.15849
0.751	0.715	0.237064	0.659797	0.182407	0.157797
0.752	0.715	0.235798	0.661104	0.181792	0.157104
0.753	0.715	0.234535	0.662412	0.181177	0.156412
0.754	0.715	0.233276	0.66372	0.18056	0.15572
0.755	0.715	0.23202	0.665029	0.179942	0.155029
0.756	0.715	0.230767	0.666339	0.179323	0.154339
0.757	0.715	0.229518	0.667649	0.178702	0.153649
0.758	0.715	0.228272	0.668959	0.178081	0.152959
0.759	0.715	0.227029	0.670271	0.177459	0.152271
0.76	0.715	0.225789	0.671582	0.176835	0.151582
0.761	0.715	0.224553	0.672895	0.176211	0.150895
0.762	0.715	0.22332	0.674207	0.175585	0.150207
0.763	0.715	0.22209	0.675521	0.174958	0.149521
0.764	0.715	0.220864	0.676835	0.174331	0.148835
0.765	0.715	0.219641	0.678149	0.173702	0.148149
0.766	0.715	0.21842	0.679464	0.173072	0.147464
0.767	0.715	0.217203	0.68078	0.172441	0.14678
0.768	0.715	0.21599	0.682096	0.171808	0.146096
0.769	0.715	0.214779	0.683412	0.171175	0.145412
0.77	0.715	0.213571	0.68473	0.170541	0.14473
0.771	0.715	0.212367	0.686047	0.169905	0.144047
0.772	0.715	0.211166	0.687366	0.169269	0.143366
0.773	0.715	0.209968	0.688684	0.168631	0.142684
0.774	0.715	0.208773	0.690004	0.167993	0.142004
0.775	0.715	0.207581	0.691323	0.167353	0.141323
0.776	0.715	0.206392	0.692644	0.166713	0.140644
0.777	0.715	0.205206	0.693965	0.166071	0.139965
0.778	0.715	0.204023	0.695286	0.165428	0.139286
0.779	0.715	0.202843	0.696608	0.164784	0.138608
0.78	0.715	0.201667	0.69793	0.164139	0.13793
0.781	0.715	0.200493	0.699253	0.163493	0.137253
0.782	0.715	0.199322	0.700577	0.162846	0.136577
0.783	0.715	0.198155	0.701901	0.162198	0.135901
0.784	0.715	0.19699	0.703226	0.161549	0.135226
0.785	0.715	0.195828	0.704551	0.160899	0.134551
0.786	0.715	0.194669	0.705876	0.160248	0.133876
0.787	0.715	0.193513	0.707202	0.159596	0.133202
0.788	0.715	0.19236	0.708529	0.158942	0.132529
0.789	0.715	0.19121	0.709856	0.158288	0.131856
0.79	0.715	0.190063	0.711184	0.157633	0.131184
0.791	0.715	0.188919	0.712512	0.156976	0.130512
0.792	0.715	0.187778	0.713841	0.156319	0.129841
0.793	0.715	0.186639	0.71517	0.155661	0.12917
0.794	0.715	0.185504	0.716499	0.155001	0.128499
0.795	0.715	0.184371	0.71783	0.154341	0.12783
0.796	0.715	0.183241	0.71916	0.153679	0.12716
0.797	0.715	0.182114	0.720492	0.153017	0.126492
0.798	0.715	0.18099	0.721823	0.152353	0.125823
0.799	0.715	0.179869	0.723156	0.151689	0.125156
0.8	0.715	0.17875	0.724488	0.151023	0.124488
0.801	0.715	0.177634	0.725822	0.150357	0.123822
0.802	0.715	0.176521	0.727155	0.149689	0.123155
0.803	0.715	0.175411	0.72849	0.149021	0.12249
0.804	0.715	0.174303	0.729825	0.148351	0.121825
0.805	0.715	0.173199	0.73116	0.14768	0.12116
0.806	0.715	0.172097	0.732496	0.147009	0.120496
0.807	0.715	0.170998	0.733832	0.146336	0.119832
0.808	0.715	0.169901	0.735169	0.145663	0.119169
0.809	0.715	0.168807	0.736506	0.144988	0.118506
0.81	0.715	0.167716	0.737844	0.144313	0.117844
0.811	0.715	0.166628	0.739182	0.143636	0.117182
0.812	0.715	0.165542	0.740521	0.142959	0.116521
0.813	0.715	0.164459	0.74186	0.14228	0.11586
0.814	0.715	0.163378	0.7432	0.141601	0.1152
0.815	0.715	0.162301	0.74454	0.14092	0.11454
0.816	0.715	0.161225	0.74588	0.140239	0.11388
0.817	0.715	0.160153	0.747222	0.139557	0.113222
0.818	0.715	0.159083	0.748563	0.138873	0.112563
0.819	0.715	0.158016	0.749906	0.138189	0.111906
0.82	0.715	0.156951	0.751248	0.137504	0.111248
0.821	0.715	0.155889	0.752591	0.136817	0.110591
0.822	0.715	0.15483	0.753935	0.13613	0.109935
0.823	0.715	0.153773	0.755279	0.135442	0.109279
0.824	0.715	0.152718	0.756624	0.134753	0.108624
0.825	0.715	0.151667	0.757969	0.134063	0.107969
0.826	0.715	0.150617	0.759314	0.133371	0.107314
0.827	0.715	0.149571	0.76066	0.132679	0.10666
0.828	0.715	0.148527	0.762007	0.131986	0.106007
0.829	0.715	0.147485	0.763354	0.131292	0.105354
0.83	0.715	0.146446	0.764701	0.130597	0.104701
0.831	0.715	0.145409	0.766049	0.129902	0.104049
0.832	0.715	0.144375	0.767398	0.129205	0.103398
0.833	0.715	0.143343	0.768747	0.128507	0.102747
0.834	0.715	0.142314	0.770096	0.127808	0.102096
0.835	0.715	0.141287	0.771446	0.127109	0.101446
0.836	0.715	0.140263	0.772796	0.126408	0.100796
0.837	0.715	0.139241	0.774147	0.125706	0.100147
0.838	0.715	0.138222	0.775498	0.125004	0.099498
0.839	0.715	0.137205	0.77685	0.124301	0.0988498
0.84	0.715	0.13619	0.778202	0.123596	0.0982019
0.841	0.715	0.135178	0.779555	0.122891	0.0975546
0.842	0.715	0.134169	0.780908	0.122185	0.0969077
0.843	0.715	0.133161	0.782261	0.121478	0.0962613
0.844	0.715	0.132156	0.783615	0.120769	0.0956153
0.845	0.715	0.131154	0.78497	0.12006	0.0949698
0.846	0.715	0.130154	0.786325	0.119351	0.0943248
0.847	0.715	0.129156	0.78768	0.11864	0.0936802
0.848	0.715	0.12816	0.789036	0.117928	0.0930361
0.849	0.715	0.127167	0.790392	0.117215	0.0923924
0.85	0.715	0.126176	0.791749	0.116502	0.0917492
0.851	0.715	0.125188	0.793106	0.115787	0.0911065
0.852	0.715	0.124202	0.794464	0.115072	0.0904642
0.853	0.715	0.123218	0.795822	0.114355	0.0898223
0.854	0.715	0.122237	0.797181	0.113638	0.089181
0.855	0.715	0.121257	0.79854	0.11292	0.08854
0.856	0.715	0.12028	0.7999	0.112201	0.0878996
0.857	0.715	0.119306	0.80126	0.111481	0.0872596
0.858	0.715	0.118333	0.80262	0.11076	0.08662
0.859	0.715	0.117363	0.803981	0.110038	0.0859809
0.86	0.715	0.116395	0.805342	0.109316	0.0853422
0.861	0.715	0.11543	0.806704	0.108592	0.084704
0.862	0.715	0.114466	0.808066	0.107868	0.0840662
0.863	0.715	0.113505	0.809429	0.107142	0.0834289
0.864	0.715	0.112546	0.810792	0.106416	0.082792
0.865	0.715	0.11159	0.812156	0.105689	0.0821556
0.866	0.715	0.110635	0.81352	0.104961	0.0815196
0.867	0.715	0.109683	0.814884	0.104232	0.0808841
0.868	0.715	0.108733	0.816249	0.103502	0.080249
0.869	0.715	0.107785	0.817614	0.102771	0.0796143
0.87	0.715	0.106839	0.81898	0.10204	0.0789801
0.871	0.715	0.105896	0.820346	0.101307	0.0783464
0.872	0.715	0.104954	0.821713	0.100574	0.077713
0.873	0.715	0.104015	0.82308	0.0998398	0.0770801
0.874	0.715	0.103078	0.824448	0.0991047	0.0764477
0.875	0.715	0.102143	0.825816	0.0983688	0.0758156
0.876	0.715	0.10121	0.827184	0.0976319	0.0751841
0.877	0.715	0.100279	0.828553	0.0968942	0.0745529
0.878	0.715	0.0993508	0.829922	0.0961556	0.0739222
0.879	0.715	0.0984243	0.831292	0.0954162	0.0732919
0.88	0.715	0.0975	0.832662	0.0946759	0.0726621
0.881	0.715	0.0965778	0.834033	0.0939347	0.0720327
0.882	0.715	0.0956576	0.835404	0.0931927	0.0714037
0.883	0.715	0.0947395	0.836775	0.0924498	0.0707751
0.884	0.715	0.0938235	0.838147	0.0917061	0.070147
0.885	0.715	0.0929096	0.839519	0.0909614	0.0695193
0.886	0.715	0.0919977	0.840892	0.090216	0.068892
0.887	0.715	0.0910879	0.842265	0.0894697	0.0682652
0.888	0.715	0.0901802	0.843639	0.0887225	0.0676388
0.889	0.715	0.0892745	0.845013	0.0879745	0.0670128
0.89	0.715	0.0883708	0.846387	0.0872256	0.0663872
0.891	0.715	0.0874691	0.847762	0.0864759	0.0657621
0.892	0.715	0.0865695	0.849137	0.0857253	0.0651374
0.893	0.715	0.0856719	0.850513	0.0849739	0.0645131
0.894	0.715	0.0847763	0.851889	0.0842216	0.0638892
0.895	0.715	0.0838827	0.853266	0.0834685	0.0632658
0.896	0.715	0.0829911	0.854643	0.0827146	0.0626427
0.897	0.715	0.0821014	0.85602	0.0819598	0.0620201
0.898	0.715	0.0812138	0.857398	0.0812042	0.0613979
0.899	0.715	0.0803281	0.858776	0.0804477	0.0607762
0.9	0.715	0.0794444	0.860155	0.0796904	0.0601548
0.901	0.715	0.0785627	0.861534	0.0789323	0.0595339
0.902	0.715	0.0776829	0.862913	0.0781734	0.0589133
0.903	0.715	0.0768051	0.864293	0.0774136	0.0582932
0.904	0.715	0.0759292	0.865674	0.076653	0.0576735
0.905	0.715	0.0750552	0.867054	0.0758915	0.0570542
0.906	0.715	0.0741832	0.868435	0.0751293	0.0564354
0.907	0.715	0.0733131	0.869817	0.0743662	0.0558169
0.908	0.715	0.0724449	0.871199	0.0736023	0.0551989
0.909	0.715	0.0715787	0.872581	0.0728376	0.0545812
0.91	0.715	0.0707143	0.873964	0.072072	0.053964
0.911	0.715	0.0698518	0.875347	0.0713057	0.0533472
0.912	0.715	0.0689912	0.876731	0.0705385	0.0527308
0.913	0.715	0.0681325	0.878115	0.0697705	0.0521148
0.914	0.715	0.0672757	0.879499	0.0690017	0.0514992
0.915	0.715	0.0664208	0.880884	0.0682321	0.050884
0.916	0.715	0.0655677	0.882269	0.0674617	0.0502692
0.917	0.715	0.0647165	0.883655	0.0666904	0.0496548
0.918	0.715	0.0638671	0.885041	0.0659184	0.0490408
0.919	0.715	0.0630196	0.886427	0.0651455	0.0484272
0.92	0.715	0.0621739	0.887814	0.0643719	0.0478141
0.921	0.715	0.0613301	0.889201	0.0635974	0.0472013
0.922	0.715	0.0604881	0.890589	0.0628222	0.0465889
0.923	0.715	0.0596479	0.891977	0.0620461	0.0459769
0.924	0.715	0.0588095	0.893365	0.0612694	0.0453654
0.925	0.715	0.057973	0.894754	0.0604917	0.0447542
0.926	0.715	0.0571382	0.896143	0.0597133	0.0441434
0.927	0.715	0.0563053	0.897533	0.058934	0.043533
0.928	0.715	0.0554741	0.898923	0.058154	0.042923
0.929	0.715	0.0546448	0.900313	0.0573732	0.0423135
0.93	0.715	0.0538172	0.901704	0.0565916	0.0417043
0.931	0.715	0.0529914	0.903095	0.0558092	0.0410955
0.932	0.715	0.0521674	0.904487	0.055026	0.040487
0.933	0.715	0.0513451	0.905879	0.054242	0.039879
0.934	0.715	0.0505246	0.907271	0.0534573	0.0392714
0.935	0.715	0.0497059	0.908664	0.0526718	0.0386642
0.936	0.715	0.0488889	0.910057	0.0518854	0.0380573
0.937	0.715	0.0480736	0.911451	0.0510984	0.0374509
0.938	0.715	0.0472601	0.912845	0.0503105	0.0368448
0.939	0.715	0.0464483	0.914239	0.0495218	0.0362391
0.94	0.715	0.0456383	0.915634	0.0487325	0.0356338
0.941	0.715	0.04483	0.917029	0.0479423	0.0350289
0.942	0.715	0.0440234	0.918424	0.0471513	0.0344244
0.943	0.715	0.0432185	0.91982	0.0463596	0.0338203
0.944	0.715	0.0424153	0.921217	0.0455671	0.0332165
0.945	0.715	0.0416138	0.922613	0.0447739	0.0326132
0.946	0.715	0.040814	0.92401	0.0439798	0.0320102
0.947	0.715	0.0400158	0.925408	0.043185	0.0314076
0.948	0.715	0.0392194	0.926805	0.0423895	0.0308054
0.949	0.715	0.0384247	0.928204	0.0415931	0.0302036
0.95	0.715	0.0376316	0.929602	0.040796	0.0296021
0.951	0.715	0.0368402	0.931001	0.0399981	0.029001
0.952	0.715	0.0360504	0.9324	0.0391995	0.0284003
0.953	0.715	0.0352623	0.9338	0.0384002	0.0278
0.954	0.715	0.0344759	0.9352	0.0376	0.0272001
0.955	0.715	0.0336911	0.936601	0.0367991	0.0266005
0.956	0.715	0.0329079	0.938001	0.0359975	0.0260013
0.957	0.715	0.0321264	0.939403	0.0351951	0.0254025
0.958	0.715	0.0313466	0.940804	0.034392	0.0248041
0.959	0.715	0.0305683	0.942206	0.0335881	0.024206
0.96	0.715	0.0297917	0.943608	0.0327834	0.0236084
0.961	0.715	0.0290166	0.945011	0.031978	0.023011
0.962	0.715	0.0282432	0.946414	0.0311719	0.0224141
0.963	0.715	0.0274714	0.947818	0.030365	0.0218175
0.964	0.715	0.0267012	0.949221	0.0295574	0.0212213
0.965	0.715	0.0259326	0.950626	0.0287491	0.0206255
0.966	0.715	0.0251656	0.95203	0.02794	0.0200301
0.967	0.715	0.0244002	0.953435	0.0271301	0.019435
0.968	0.715	0.0236364	0.95484	0.0263196	0.0188403
0.969	0.715	0.0228741	0.956246	0.0255083	0.0182459
0.97	0.715	0.0221134	0.957652	0.0246962	0.0176519
0.971	0.715	0.0213543	0.959058	0.0238835	0.0170583
0.972	0.715	0.0205967	0.960465	0.02307	0.0164651
0.973	0.715	0.0198407	0.961872	0.0222557	0.0158722
0.974	0.715	0.0190862	0.96328	0.0214408	0.0152797
0.975	0.715	0.0183333	0.964688	0.0206251	0.0146875
0.976	0.715	0.017582	0.966096	0.0198088	0.0140957
0.977	0.715	0.0168321	0.967504	0.0189917	0.0135043
0.978	0.715	0.0160838	0.968913	0.0181738	0.0129132
0.979	0.715	0.0153371	0.970323	0.0173552	0.0123225
0.98	0.715	0.0145918	0.971732	0.0165359	0.0117322
0.981	0.715	0.0138481	0.973142	0.0157158	0.0111422
0.982	0.715	0.0131059	0.974553	0.0148952	0.0105525
0.983	0.715	0.0123652	0.975963	0.0140737	0.00996327
0.984	0.715	0.011626	0.977374	0.0132515	0.00937436
0.985	0.715	0.0108883	0.978786	0.0124286	0.00878581
0.986	0.715	0.0101521	0.980198	0.0116049	0.00819761
0.987	0.715	0.00941743	0.98161	0.0107806	0.00760977
0.988	0.715	0.00868421	0.983022	0.00995555	0.00702229
0.989	0.715	0.00795248	0.984435	0.00912979	0.00643516
0.99	0.715	0.00722222	0.985848	0.00830332	0.00584839
0.991	0.715	0.00649344	0.987262	0.00747614	0.00526197
0.992	0.715	0.00576613	0.988676	0.00664826	0.0046759
0.993	0.715	0.00504028	0.99009	0.00581968	0.00409018
0.994	0.715	0.0043159	0.991505	0.00499039	0.00350482
0.995	0.715	0.00359296	0.99292	0.00416041	0.00291897
0.996	0.715	0.00287149	0.994335	0.00332972	0.00233448
0.997	0.715	0.00215145	0.995751	0.00249833	0.00175001
0.998	0.715	0.00143287	0.997167	0.00166625	0.00116597
0.999	0.715	0.00143287	0.997167	0.00166625	0.00116597
1	0.715	0.00143287	0.997167	0.00166625	0.00116597
