## Extended Data Table 3 for "Programmable downsizing of CRISPR-Cas9 activity for precise and safe genome editing"

### Sheet: Targeting vector construction
Gene	Extension	Direction	Primer
Cdh1 5' arm	SacII site	F	CCGCGGCTGATTCCCCCAACTTCAGA
	KpnI site	R	GGTACCGTCGTCCTCACCACCGCCGT
Cdh1 3' arm	SalI site	F	GTCGACCGTGTGGCACCATGGGAGATG
		R	GCACCCACACCAAGATACCTG
Tbx3 5' arm		F	GTTCCCCACTCTCTAACTCC
	KpnI site	R	GGTACCATAAGGGGACCCGCTGCAAGA
Tbx3 3' arm	SalI site	F	GTCGACCTGCCAGTGCACTTTGTTAG
	NsiI site	R	ATGCATCCTCTACAAGCGCTCAGATA
tdTomato	KpnI site + P2A1	F	GGTACCGGAAGCGGAGCTACTAACTTCAGCCTGCTGAAGCAGGCTGGAGACGTGGAGGAGAACCCTGGACCTATGGTGAGCAAGGGCGAGGAGGTCAT
tdTomato and Venus	KpnI site + P2A2	F	GGTACCGGGAGTGGGGCCACCAATTTTAGTCTACTAAAACAAGCCGGGGATGTAGAAGAAAATCCCGGGCCCATGGTGAGCAAGGGCGAGGAG
tdTomato	SalI site	R	GTCGACGTTGGGCCATGGCGGCCAAGCTT
Venus	KpnI site + P2A1	F	GGTACCGGAAGCGGAGCTACTAACTTCAGCCTGCTGAAGCAGGCTGGAGACGTGGAGGAGAACCCTGGACCTATGGTGAGCAAGGGCGAGGAGGTCAT
Venus	SalI site	R	GTCGACTTACTTGTACAGCTCGTCCAT
Neo-PolyA	KpnI site + P2A1	F	GGTACCGGAAGCGGAGCTACTAACTTCAGCCTGCTGAAGCAGGCTGGAGACGTGGAGGAGAACCCTGGACCTATGGGATCGGCCATTGAACAAGATGG
	SalI site	R	GTCGACCAGCTGGTTCTTTCCGCCTCAG

### Sheet: Genotyping and genomic PCR
Gene	Application	Direction	Primer
Cdh1 5' arm external	Genotyping for KI	F	AGGCCACACCTCCTAATCCT
tdTomato 5'		R	ACCTTGAAGCGCATGAACTC
tdTomato 3'		F	CACCATCGTGGAACAGTACG
Cdh1 3' arm external		R	GCATGCATAGTGGTCCCTTT
Venus 5'		R	AGATCAGCTTCAGGGTCAGC
Venus 3'		F	ACATGGTCCTGCTGGAGTTC
Cdh1	Genotyping and indel detection for WT allele	F	CGACTCTCTGTTGGTGTTCG
		R	TCTGGGGCAGATCATAGCTC
Tbx3 5' arm external	Genotyping for KI	F	TAGTAGGCGGTGGAGGAGAA
Tbx3 3' arm external		R	CTAATGGTCCAACAGGCACA
Tbx3	Genotyping and indel detection for WT allele	F	ACTCGGGGTCGGAACTGAAC
		R	CCTGGCTACCTTGTTCTTC
Tbx3	Genotyping and indel detection for WT allele	F	ACTCGGGGTCGGAACTGAAC
		R	CCTGGCTACCTTGTTCTTC
Rosa26		F	CGTGTTCGTGCAAGTTGAGT
		R	CTCCACTGCAGCTCCCTTAC
Alb		F	GGAGAGCCACTTGCCTCATA
		R	TTGTGGTCTTTCCCTCATCC
Acvr1		F	AGTTGCTGGAAATCCTGTGG
		R	TTCACGCTAGGCATTGTCTG
ACVR1 (human)		F1	GCTGCCCTTCATGTGAGTTA
		R1	CATCATCCCAAAGGGTCCAC
		F2	CAGATTGCGCCATTGAACTG
		R2	CATCATCCCAAAGGGTCCAC
EMX1, human		F	AAAACCACCCTTCTCTCTGGC
		R	GGAGATTGGAGACACGGAGAG
HCN1, human		F	TCTCTCCTTCAACTCATGACCAGCT
		R	ATCTGCACATGTATGTACAGGAGTCAT
MFAP1, human		F	TGAAATCTCACCTGGGCGAGA
		R	TGCAGTCTGCCTTTTTGGGG
VEGFA1, human		F	ACACAGCTTCCCGTTCTCAG
		R	AGGGAGCAGGAAAGTGAGGT
MAX, human		F	GAGGGGGAAGTCACCGACAA
		R	TACCCGGGCCGTCTGTTAGA
COMDA, human		F	TCTGTCACCACACAGTTACCACC
		R	GTTGCCTGGGGATGGGGTAT
Venus allele (Pr.1, Fig. 3f)	Compound heterozygous mutation	F	ACATGGTCCTGCTGGAGTTC
tdTomato allele (Pr.2, Fig. 3f)		F	CCTGTTCCTGTACGGCATGG
Tbx3 genomic locus (Pr.3, Fig. 3f)		R	TCTGGGGCAGATCATAGCTC

### Sheet: gRNAs and ssODNs
Oligo sequences to generate [C]sgRNA PX459 plasmids
sgRNA name	Extension	Direction	oligo
P2A1-sgRNA1	[15C]	F	CACCGCCCCCCCCCCCCCCCTAACTTCAGCCTGCTGAAGC
		R	AAACGCTTCAGCAGGCTGAAGTTAGGGGGGGGGGGGGGGC
	[15G]	F	CACCGGGGGGGGGGGGGGGTAACTTCAGCCTGCTGAAGC
		R	AAACGCTTCAGCAGGCTGAAGTTACCCCCCCCCCCCCCC
	[15A]	F	CACCGAAAAAAAAAAAAAAATAACTTCAGCCTGCTGAAGC
		R	AAACGCTTCAGCAGGCTGAAGTTATTTTTTTTTTTTTTTC
	[15T]	F	CACCGTTTTTTTTTTTTTTTTAACTTCAGCCTGCTGAAGC
		R	AAACGCTTCAGCAGGCTGAAGTTAAAAAAAAAAAAAAAAC
P2A1-sgRNA1		F	CACCGTAACTTCAGCCTGCTGAAGC
		R	AAACGCTTCAGCAGGCTGAAGTTAC
P2A1-sgRNA2		F	CACCGCGTCTCCAGCCTGCTTCAGC
		R	AAACGCTGAAGCAGGCTGGAGACGC
P2A1-sgRNA3		F	CACCGCTGAAGCAGGCTGGAGACG
		R	AAACCGTCTCCAGCCTGCTTCAGC
P2A2-sgRNA4		F	CACCGTAGTCTACTAAAACAAGCCG
		R	AAACCGGCTTGTTTTAGTAGACTAC
P2A2-sgRNA5		F	CACCGGGATGTAGAAGAAAATCCC
		R	AAACGGGATTTTCTTCTACATCCC
P2A2-sgRNA6		F	CACCGTTTTAGTAGACTAAAATTGG
		R	AAACCCAATTTTAGTCTACTAAAAC
P2A1-sgRNA1		F	CACCGTAACTTCAGCCTGCTGAAGC
		R	AAACGCTTCAGCAGGCTGAAGTTAC
	[5C]	F	CACCGCCCCCTAACTTCAGCCTGCTGAAGC
		R	AAACGCTTCAGCAGGCTGAAGTTAGGGGGC
	[10C]	F	CACCGCCCCCCCCCCTAACTTCAGCCTGCTGAAGC
		R	AAACGCTTCAGCAGGCTGAAGTTAGGGGGGGGGGC
	[15C]	F	CACCGCCCCCCCCCCCCCCCTAACTTCAGCCTGCTGAAGC
		R	AAACGCTTCAGCAGGCTGAAGTTAGGGGGGGGGGGGGGGC
	[20C]	F	CACCGCCCCCCCCCCCCCCCCCCCCTAACTTCAGCCTGCTGAAGC
		R	AAACGCTTCAGCAGGCTGAAGTTAGGGGGGGGGGGGGGGGGGGGC
	[25C]	F	CACCGCCCCCCCCCCCCCCCCCCCCCCCCCTAACTTCAGCCTGCTGAAGC
		R	AAACGCTTCAGCAGGCTGAAGTTAGGGGGGGGGGGGGGGGGGGGGGGGGC
	[30C]	F	CACCGCCCCCCCCCCCCCCCCCCCCCCCCCCCCCCTAACTTCAGCCTGCTGAAGC
		R	AAACGCTTCAGCAGGCTGAAGTTAGGGGGGGGGGGGGGGGGGGGGGGGGGGGGGC
	[35C]	F	CACCGCCCCCCCCCCCCCCCCCCCCCCCCCCCCCCCCCCCTAACTTCAGCCTGCTGAAGC
		R	AAACGCTTCAGCAGGCTGAAGTTAGGGGGGGGGGGGGGGGGGGGGGGGGGGGGGGGGGGC
	[40C]	F	CACCGCCCCCCCCCCCCCCCCCCCCCCCCCCCCCCCCCCCCCCCCTAACTTCAGCCTGCTGAAGC
		R	AAACGCTTCAGCAGGCTGAAGTTAGGGGGGGGGGGGGGGGGGGGGGGGGGGGGGGGGGGGGGGGC
P2A2-sgRNA4		F	CACCGTAGTCTACTAAAACAAGCCG
		R	AAACCGGCTTGTTTTAGTAGACTAC
	[5C]	F	CACCGCCCCCTAGTCTACTAAAACAAGCCG
		R	AAACCGGCTTGTTTTAGTAGACTAGGGGGC
	[10C]	F	CACCGCCCCCCCCCCTAGTCTACTAAAACAAGCCG
		R	AAACCGGCTTGTTTTAGTAGACTAGGGGGGGGGGC
	[15C]	F	CACCGCCCCCCCCCCCCCCCTAGTCTACTAAAACAAGCCG
		R	AAACCGGCTTGTTTTAGTAGACTAGGGGGGGGGGGGGGGC
	[20C]	F	CACCGCCCCCCCCCCCCCCCCCCCCTAGTCTACTAAAACAAGCCG
		R	AAACCGGCTTGTTTTAGTAGACTAGGGGGGGGGGGGGGGGGGGGC
	[25C]	F	CACCGCCCCCCCCCCCCCCCCCCCCCCCCCTAGTCTACTAAAACAAGCCG
		R	AAACCGGCTTGTTTTAGTAGACTAGGGGGGGGGGGGGGGGGGGGGGGGGC
	[30C]	F	CACCGCCCCCCCCCCCCCCCCCCCCCCCCCCCCCCTAGTCTACTAAAACAAGCCG
		R	AAACCGGCTTGTTTTAGTAGACTAGGGGGGGGGGGGGGGGGGGGGGGGGGGGGGC
	[35C]	F	CACCGCCCCCCCCCCCCCCCCCCCCCCCCCCCCCCCCCCCTAGTCTACTAAAACAAGCCG
		R	AAACCGGCTTGTTTTAGTAGACTAGGGGGGGGGGGGGGGGGGGGGGGGGGGGGGGGGGGC
	[40C]	F	CACCGCCCCCCCCCCCCCCCCCCCCCCCCCCCCCCCCCCCCCCCCTAGTCTACTAAAACAAGCCG
		R	AAACCGGCTTGTTTTAGTAGACTAGGGGGGGGGGGGGGGGGGGGGGGGGGGGGGGGGGGGGGGGC
Ligate into BpiI site of PX459	[5C (3A)] linker	F	CACCGCCACCGGGTCTTCGAGAAGACCT
(Extended data Fig. 3)		R	AAACAGGTCTTCTCGAAGACCCGGTGGC
	[10C (8A)] linker	F	CACCGCCCCCCCACCGGGTCTTCGAGAAGACCT
		R	AAACAGGTCTTCTCGAAGACCCGGTGGGGGGGC
	[15C (13A)] linker	F	CACCGCCCCCCCCCCCCACCGGGTCTTCGAGAAGACCT
		R	AAACAGGTCTTCTCGAAGACCCGGTGGGGGGGGGGGGC
	[20C (18A)] linker	F	CACCGCCCCCCCCCCCCCCCCCACCGGGTCTTCGAGAAGACCT
		R	AAACAGGTCTTCTCGAAGACCCGGTGGGGGGGGGGGGGGGGGC
	[25C (23A)] linker	F	CACCGCCCCCCCCCCCCCCCCCCCCCCACCGGGTCTTCGAGAAGACCT
		R	AAACAGGTCTTCTCGAAGACCCGGTGGGGGGGGGGGGGGGGGGGGGGC
	[30C (28A)] linker	F	CACCGCCCCCCCCCCCCCCCCCCCCCCCCCCCACCGGGTCTTCGAGAAGACCT
		R	AAACAGGTCTTCTCGAAGACCCGGTGGGGGGGGGGGGGGGGGGGGGGGGGGGC
Cdh1-sgRNA1		F	CACCGTCTCCCCCGTGTGGCACCAT
		R	AAACATGGTGCCACACGGGGGAGAC
Cdh1-sgRNA2		F	CACCGAGTCTCTCTTCTACACACTC
		R	AAACGAGTGTGTAGAAGAGAGACTC
Tbx3-sgRNA1		F	CACCGACTGGCAGATTTGACCAAAC
		R	AAACGTTTGGTCAAATCTGCCAGTC
Alb-sgRNA1		F	CACCGACTCCATCACTTAAGGCCCC
		R	GGGGCCTTAAGTGATGGAGT
Rosa26-sgRNA1		F	AGACCTCCATCGCGCACTCC
		R	GGAGTGCGCGATGGAGGTCT
Acvr1-sgRNA1 (WT)		F	CACCGGCTCGCCAGATAACCCTGT
		R	AAACACAGGGTTATCTGGCGAGCC
ACVR1-sgRNA1 (R206H), human		F	CACCGGCTCACCAGATTACACTGT
		R	AAACACAGTGTAATCTGGTGAGCC
ACVR1-sgRNA1 (WT), human		F	CACCGGCTCGCCAGATTACACTGT
		R	AAACACAGTGTAATCTGGCGAGCC
EMX1-sgRNA1, human (on-target)		F	CACCGAGTCCGAGCAGAAGAAGAA
		R	AAACTTCTTCTTCTGCTCGGACTC
HCN1-sgRNA1, human (off-target of EMX1)		F	TCTCTCCTTCAACTCATGACCAGCT
		R	ATCTGCACATGTATGTACAGGAGTCAT
MFAP1-sgRNA1, human (off-target of EMX1)		F	TGAAATCTCACCTGGGCGAGA
		R	TGCAGTCTGCCTTTTTGGGG
VEGFA1-sgRNA1, human (on-target)		F	CACCGGTGAGTGAGTGTGTGCGTG
		R	AAACCACGCACACACTCACTCACC
MAX-sgRNA1, human (off-target of VEGFA1)		F	GAGGGGGAAGTCACCGACAA
		R	TACCCGGGCCGTCTGTTAGA
COMDA-sgRNA1, human (off-target of VEGFA1)		F	TCTGTCACCACACAGTTACCACC
		R	GTTGCCTGGGGATGGGGTAT
Acvr1 KI ssODN	Extra nucleotides		GGCCGCCTACTAGATCACTCGTGTACATCAGGAAGTGGCTCCGGTCTTCCTTTCCTGGTACAGAGAACGGTGGCTCACCAGATAACCCTGTTGGAGTGTGTCGGTAATTCTATGTTTCCCTTCCTTTTGGGCAGCAGGCAATGTTGGCCTGCA
ACVR1 human for correction, human	Extra nucleotides		GGCCGCATTTATTGGATCATTCGTGTACATCAGGAAGTGGCTCTGGTCTTCCTTTTCTGGTACAAAGAACAGTGGCGCGCCAGATTACACTGTTGGAGTGTGTCGGTAATTCTTTTTTTTCCTTTCTTTGTGGGTAATATGCAATGTTACCTGCA
ACVR1 human for 3 bp replacement (+MscI site), human	Extra nucleotides		GGCCGCATTTATTGGATCATTCGTGTACATCAGGAAGTGGCTCTGGTCTTCCTTTTCTGGTACAAAGAACAGTGGCCAACCAGATTACACTGTTGGAGTGTGTCGGTAATTCTTTTTTTTCCTTTCTTTGTGGGTAATATGCAATGTTACCTGCA
PCR amplicon for in vitro cleavage		F	ACTCGGGGTCGGAACTGAAC
		R	CGTCCATGCCGAGAGTGATC
Template amplification for IVT	T7 promoter	F	GCGGCCTCTAATACGACTCACTATAGGGTAACTTCAGCCTGCTGAAGC
	T7 promoter+10C	F	GCGGCCTCTAATACGACTCACTATAGGGCCCCCCCCCCTAACTTCAGCCTGCTGAAGC
	T7 promoter+25C	F	GCGGCCTCTAATACGACTCACTATAGGGCCCCCCCCCCCCCCCCCCCCCCCCCTAACTTCAGCCTGCTGAAGC
		R	AAAAAAGCACCGACTCGGTGCCAC
